# PPARδ restrains the suppression function of intra-tumoral Tregs by limiting CIITA-MHC II expression

**DOI:** 10.1101/2024.12.16.628819

**Authors:** Qiyuan Yang, Yuqiong Liang, Tomoko Inoue-Hatanaka, Zhiqian Koh, Nadja Ilkenhans, Ethan Suman, Jingting Yu, Ye Zheng

**Affiliations:** NOMIS Center for Immunobiology and Microbial Pathogenesis, Salk Institute for Biological Studies, La Jolla, CA, USA; Razavi Newman Integrative Genomics and Bioinformatics Core, Salk Institute for Biological Studies, La Jolla, CA, USA

## Abstract

Regulatory T cells (T_reg_ cells) play a critical role in suppressing anti-tumor immunity, often resulting in unfavorable clinical outcomes across numerous cancers. However, systemic T_reg_ depletion, while augmenting anti-tumor responses, also triggers detrimental autoimmune disorders. Thus, dissecting the mechanisms by which T_reg_ cells navigate and exert their functions within the tumor microenvironment (TME) is pivotal for devising innovative T_reg_-centric cancer therapies. Our study highlights the role of peroxisome proliferator-activated receptor β/δ (PPARδ), a nuclear hormone receptor involved in fatty acid metabolism. Remarkably, PPARδ ablation in T_reg_ escalated tumor growth and augmented the immunosuppressive characteristics of the TME. This absence of PPARδ spurred an increased expression of genes central to antigen presentation, notably CIITA and MHC II. Our results showcase a novel association where the absence of CIITA in PPARδ-deficient T_reg_ bolsters anti-tumor responses, casting CIITA as a pivotal downstream regulator of PPARδ within T_reg_. *In vitro* assays demonstrated that elevated CIITA levels enhance the suppressive capacity of T_reg_, facilitated by an antigen-independent interaction between T_reg_-MHC II and T_conv_-TCR/CD4/Lag3. A significant revelation was the role of type 1 interferon as a TME signal that promotes the genesis of MHC II^+^ T_reg_; PPARδ deficiency intensifies this phenomenon by amplifying type 1 interferon signaling, mediated by a notable upsurge in JAK3 transcription and an increase of pSTAT1-Y701. In conclusion, the co-regulation between TME cues and PPARδ signaling shapes the adaptive and suppressive roles of T_reg_ cells through the CIITA-MHC II pathway. Strategically targeting the potent MHC II^+^ T_reg_ population could open a new avenue for cancer therapies by boosting anti-tumor defenses while curbing autoimmune threats.

**Highlights:**

- PPARδ T_reg_ conditional knockout mice show accelerated tumor growth due to increased expression of CIITA-MHC II.
- Type I interferon signal regulates T_reg_ CIITA-MHC II axis *in vitro* and *in vivo*.
- PPARδ attenuates Type I interferon response and restrains CIITA-MHC II expression in T_reg_ cells.
- T_reg_ suppressive function is enhanced by T_reg_ MHC II’s direct interaction with TCR/CD4/Lag3 on T_eff_ cells.
