## Supplementary Table 1 for "PPARδ restrains the suppression function of intra-tumoral Tregs by limiting CIITA-MHC II expression"

### Sheet: Sheet 1
Supplementary Table 1. List of antibodies.
Target protein	Antibody source	Application dilution
CD45.2 Alexa Fluor 700	Biolegend 109822	Flow (1:400)
CD45.1 PerCP-Cy5.5	eBioscience 45-0453-82	Flow (1:400)
TCRb PE-Cy7	eBioscience 25-5961-82	Flow (1:400)
CD25 PE	BioLegend 102008	Flow (1:400)
CD4 PerCP-Cy5.5	TONBO 65-0042-U100	Flow (1:800)
CD8 BV510	Biolegend 100752	Flow (1:400)
CD74 APC	Biolegend 151004	Flow (1:400)
IFNAR-1, anti mouse	Biolegend 127314	Flow (1:400)
P-STAT1 (Y701) PE	Cell signaling Technology 8062S	Flow (1:100)
Foxp3 eFluor 450	eBioscience 48-5773-82	Flow (1:400)
Foxp3 Alexa Fluor 488	eBioscience 53-5773-82	Flow (1:400)
IFNg APC	eBioscience 17-7311-82	Flow (1:400)
IFNg PE	TONBO 50-7311-U100	Flow (1:400)
F4/80 APC	eBioscience 17-4801-82	Flow (1:400)
F4/80 PerCP-Cy5.5	eBioscience 45-4801-80	Flow (1:400)
Siglec-F PE	BD Pharmingen 552126	Flow (1:400)
CD11c PE-Cy7	eBioscience 25-0114-81	Flow (1:400)
CD11b APC-Cy7	TONBO 25-0112-U100	Flow (1:400)
F4/80 PerCP-Cy5.5	eBioscience 45-4801-80	Flow (1:400)
MHCII eFluor 450	eBioscience 48-5321-82	Flow (1:400)
Ly6G FITC	TONBO 35-5931-U500	Flow (1:400)
Ly6C APC-Cy7	BioLegend 128036	Flow (1:400)
Ki67 PE-Cy7	ebioscience 25-5698-80	Flow (1:1000)
Ly-6A/E(Sca-1) PE	eBioscience 12-5981-83	Flow (1:400)
TNFα APC	eBioscience 17-7321-81	Flow (1:400)
Annexin V APC	eBioscience 17-8007-72	Flow (1:400)
NK1.1 BV605	Biolegend 108740	Flow (1:400)
Biotin Antibody PE	Miltenyi Biotec 1323031527	Flow (1:50)
Flag APC	Biolegend 637308	Flow (1:400)
NGFR APC	Biolegend 345108	Flow (1:400)
Ghost Viability Dye Red 780	TONBO 13-0865-T100	Flow (1:1000)
Normal Rabbit IgG	Cell signaling Technology 2729S	Cut and Run
anti-TY1	Sigma SAB4800032	Cut and Run
Foxp3	Rabbit polyclonal antibody generated in house	Cut and Run
List RT-qPCR primer sequences
Ppara For	ACAAGGCCTCAGGGTACCA	Ppara Rev	GCCGAAAGAAGCCCTTACAG
Ppard For	GCCTCGGGCTTCCACTAC	Ppard Rev	AGATCCGATCGCACTTCTCA
Pparg For	ACGACAAGGTGACCGGGCTGA	Pparg Rev	CGCGTCCCCTCAACCGAGAC
H2-Ab1 For	AGCCCCATCACTGTGGAGT	H2-Ab1 Rev	GATGCCGCTCAACATCTTGC
H2-Eb1 For	TCCAGTGGCTTTGGTCAGAGAC	H2-Eb1 Rev	CAGGTTCTCCTCCAGGTTGTAG
H2-Eb2 For	TGCCTCAGTAGACAGGTGCAGA	H2-Eb2 Rev	AGAGCAGACCAGGAGGTTATGG
H2-Ob For	TGCTGACCAGTGGAACAAACGC	H2-Ob Rev	CCTCTCTGGATACACTGTCACC
H2-Aa For	GGAGGTGAAGACGACATTGAGG	H2-Aa Rev	CTCAGGAAGCATCCAGACAGTC
H2-DMb1 For	AGAGCCTTCTCCAGCGTTTGCA	H2-DMb1 Rev	TGTGGTTTGGGCTACTCGGACA
H2-DMb2 For	ACCTTTCTGGGATGTGCTGACC	H2-DMb2 Rev	GTGATGGTCACATCCGCTGGAT
JAK3 For	AGGTCGTGGATGGTGAGACACA	JAK3 Rev	AACACCAGGTGCGGGTAGGATA
Hprt For	GTCATGCCGACCCGCAGTCC	Hprt Rev	GGCCACAATGTGATGGCCTCCC
Gapdh For	AGGTCGGTGTGAACGGATTTG	Gapdh Rev	TGTAGACCATGTAGTTGAGGTCA
List of sgRNA sequences
Target location	sgRNA sequence
sgNT2	AAAAAGTCCGCGATTACGTC
sgCIITA	AGCAGGCCAAGACTTACATG
sgPPARd	CCTCAAGTATGGCGTGCACG
sgFoxp3	TCTACCCACAGGGATCAATG
sgIFNAR1	CTTCTAAACGTACTTCTGGG
sgH2-Ab1	GGTGTGCAGACACAACTACG
